# Flickering white light stimulation at 60 Hz induces strong, widespread neural entrainment and synchrony in healthy subjects

**DOI:** 10.1101/2025.01.27.634699

**Authors:** MohammadAmin Alamalhoda, Friederike Leesch, Francesca Giovanetti, Eoghan Dunne, Giuseppina Pilloni, Mark Caffrey, Jack O’Keeffe, Alessandro Venturino, Maria Teresa Ferretti

## Abstract

**Background:** While the effects of 40 Hz externally-induced neural entrainment have been extensively described, little is known about 60 Hz entrainment in humans. Given the role of 60 Hz in cognition, neuroplasticity and neuropsychiatric disorders, this warrants further investigation.

**Objectives:** This pilot study characterizes, for the first time, the neural and somatic response to 60 Hz light entrainment in healthy volunteers, over a 3 week-period.

**Methods:** Fourteen volunteers were randomized to receive either 60 Hz flickering white light or constant light as sham (30-min sessions, for 3 weeks, 5 days a week). Neural entrainment was assessed with EEG on days 1, 5 and 19. Salivary cortisol and C-reactive protein (CRP) levels, measured with ELISA, assessed the somatic response to stimulation. Side effects and well-being were monitored via questionnaires.

**Results:** 60 Hz flickering light induced a strong neural entrainment across visual, parietal, temporal and frontal cortex. The signal was highly synchronous but declined significantly by day 19 compared to day 1, indicating neural habituation. Cortisol and CRP salivary levels were unchanged and the stimulation was well tolerated.

**Conclusions:** To the best of our knowledge this is the first study to characterize both the neural and the somatic response to flickering light over 3 weeks. The observed neural habituation suggests that neuroplasticity could be induced with repeated stimulations over 3 weeks. 60 Hz stimulation for modulating brain activity and induce neuroplasticity has implications for our basic understanding of brain physiology as well as treatment of psychiatric disorders.
