## Supplementary Table 2 for "Flickering white light stimulation at 60 Hz induces strong, widespread neural entrainment and synchrony in healthy subjects"

### Sheet: Demographics Table 1
Age
	Sham	Active		Parameter
Number of values	6	8		Table Analyzed	age
				Column A	Sham
Minimum	22	23		vs	vs
25% Percentile	23.5	24		Column B	Active
Median	25	26.5
75% Percentile	28.25	34.75		Mann Whitney test
Maximum	29	40		P value	0.6032
				Exact or approximate P value?	Gaussian Approximation
Mean	25.5	28.63		P value summary	ns
Std. Deviation	2.588	6.368		Are medians signif. different? (P < 0.05)	No
Std. Error	1.057	2.251		One- or two-tailed P value?	Two-tailed
				Sum of ranks in column A,B	40.50 , 64.50
Lower 95% CI of mean	22.78	23.3		Mann-Whitney U	19.5
Upper 95% CI of mean	28.22	33.95
Shapiro-Wilk normality test
W	N too small	0.8091
P value		0.0358
Passed normality test (alpha=0.05)?		No
P value summary		*
Sum	153	229
Years of education
	Sham	Active		Parameter
Number of values	6	8		Table Analyzed	years of education
				Column A	Sham
Minimum	14	14		vs	vs
25% Percentile	16.25	17.25		Column B	Active
Median	19	19
75% Percentile	21.5	23.75		Unpaired t test with Welch's correction
Maximum	23	25		P value	0.6794
				P value summary	ns
Mean	18.83	19.63		Are means signif. different? (P < 0.05)	No
Std. Deviation	3.189	3.777		One- or two-tailed P value?	Two-tailed
Std. Error	1.302	1.335		Welch-corrected t, df	t=0.4245 df=11
Lower 95% CI of mean	15.49	16.47		How big is the difference?
Upper 95% CI of mean	22.18	22.78		Mean ± SEM of column A	18.83 ± 1.302 N=6
Shapiro-Wilk normality test
W	N too small	0.9106
P value		0.358
Passed normality test (alpha=0.05)?		Yes
P value summary		ns
Sum	113	157
Sex
Table Analyzed	Sex
Fisher's exact test
P value	1
P value summary	ns
One- or two-sided	Two-sided
Statistically significant? (alpha<0.05)	No
Data analyzed	Female	Male	Total
Sham	3	3	6
Active	5	3	8
Total	8	6	14
Race
Table Analyzed	Race
Fisher's exact test
P value	0.1648
P value summary	ns
One- or two-sided	Two-sided
Statistically significant? (alpha<0.05)	No
Data analyzed	Caucasian	Asian	Total
Sham	4	2	6
Active	8	0	8
Total	12	2	14

### Sheet: EEG Fig 1
Light Condition	Day/Group	Comparison	Test Type	Test Statistic	Sample Size	p-value
No Light	Day 1	Control Group Normality	Shapiro-Wilk Test	N/A	48	0.1
No Light	Day 1	Active Group Normality	Shapiro-Wilk Test	N/A	48	0.1
No Light	Day 1	Control vs Active	Ranksum Test	2328	96	NaN
No Light	Day 5	Control Group Normality	Shapiro-Wilk Test	N/A	48	0.1
No Light	Day 5	Active Group Normality	Shapiro-Wilk Test	N/A	48	0.1
No Light	Day 5	Control vs Active	Ranksum Test	2328	96	NaN
No Light	Day 19	Control Group Normality	Shapiro-Wilk Test	N/A	48	0.1
No Light	Day 19	Active Group Normality	Shapiro-Wilk Test	N/A	48	0.1
No Light	Day 19	Control vs Active	Ranksum Test	2328	96	NaN
No Light	Control	Across Days	Kruskal-Wallis Test	NaN	144	NaN
No Light	Active	Across Days	Kruskal-Wallis Test	NaN	144	NaN
Constant Light	Day 1	Control Group Normality	Shapiro-Wilk Test	N/A	48	0.01
Constant Light	Day 1	Active Group Normality	Shapiro-Wilk Test	N/A	48	0.05
Constant Light	Day 1	Control vs Active	Ranksum Test	2488	96	0.242502
Constant Light	Day 5	Control Group Normality	Shapiro-Wilk Test	N/A	48	0.01
Constant Light	Day 5	Active Group Normality	Shapiro-Wilk Test	N/A	48	0.1
Constant Light	Day 5	Control vs Active	Ranksum Test	2237	96	0.507234
Constant Light	Day 19	Control Group Normality	Shapiro-Wilk Test	N/A	48	0.05
Constant Light	Day 19	Active Group Normality	Shapiro-Wilk Test	N/A	48	0.01
Constant Light	Day 19	Control vs Active	Ranksum Test	2222	96	0.439484
Constant Light	Control	Across Days	Kruskal-Wallis Test	2.89169	144	0.235547
Constant Light	Active	Across Days	Kruskal-Wallis Test	6.38975	144	0.0409716
Constant Light	Active	Day 1 vs Day 19	Dunn‚Äôs Test	N/A	N/A	0.0354398
Stimulus Light	Day 1	Control Group Normality	Shapiro-Wilk Test	N/A	48	0.01
Stimulus Light	Day 1	Active Group Normality	Shapiro-Wilk Test	N/A	48	0.01
Stimulus Light	Day 1	Control vs Active	Ranksum Test	1567	96	2.50875e-08
Stimulus Light	Day 5	Control Group Normality	Shapiro-Wilk Test	N/A	48	0.1
Stimulus Light	Day 5	Active Group Normality	Shapiro-Wilk Test	N/A	48	0.01
Stimulus Light	Day 5	Control vs Active	Ranksum Test	1451	96	1.33907e-10
Stimulus Light	Day 19	Control Group Normality	Shapiro-Wilk Test	N/A	48	0.05
Stimulus Light	Day 19	Active Group Normality	Shapiro-Wilk Test	N/A	48	0.01
Stimulus Light	Day 19	Control vs Active	Ranksum Test	1679	96	2.01446e-06
Stimulus Light	Control	Across Days	Kruskal-Wallis Test	1.62565	144	0.443604
Stimulus Light	Active	Across Days	Kruskal-Wallis Test	7.90718	144	0.0191857
Stimulus Light	Active	Day 1 vs Day 19	Dunn‚Äôs Test	N/A	N/A	0.0310638

### Sheet: EEG fig 2
Light Condition	Day/Group	Comparison	Test Type	Test Statistic	Sample Size	p-value
No Light	Day 1	Control Group Normality	Shapiro-Wilk Test	N/A	168	0.1
No Light	Day 1	Active Group Normality	Shapiro-Wilk Test	N/A	168	0.1
No Light	Day 1	Control vs Active	Ranksum Test	0	336	NaN
No Light	Day 5	Control Group Normality	Shapiro-Wilk Test	N/A	168	0.1
No Light	Day 5	Active Group Normality	Shapiro-Wilk Test	N/A	168	0.1
No Light	Day 5	Control vs Active	Ranksum Test	0	336	NaN
No Light	Day 19	Control Group Normality	Shapiro-Wilk Test	N/A	168	0.1
No Light	Day 19	Active Group Normality	Shapiro-Wilk Test	N/A	168	0.1
No Light	Day 19	Control vs Active	Ranksum Test	0	336	NaN
No Light	Control	Across Days	Kruskal-Wallis Test	NaN	504	NaN
No Light	Active	Across Days	Kruskal-Wallis Test	NaN	504	NaN
Constant Light	Day 1	Control Group Normality	Shapiro-Wilk Test	N/A	168	0.05
Constant Light	Day 1	Active Group Normality	Shapiro-Wilk Test	N/A	168	0.1
Constant Light	Day 1	Control vs Active	Ranksum Test	1	336	0.00217059
Constant Light	Day 5	Control Group Normality	Shapiro-Wilk Test	N/A	168	0.1
Constant Light	Day 5	Active Group Normality	Shapiro-Wilk Test	N/A	168	0.1
Constant Light	Day 5	Control vs Active	Ranksum Test	0	336	0.321566
Constant Light	Day 19	Control Group Normality	Shapiro-Wilk Test	N/A	168	0.1
Constant Light	Day 19	Active Group Normality	Shapiro-Wilk Test	N/A	168	0.05
Constant Light	Day 19	Control vs Active	Ranksum Test	0	336	0.126755
Constant Light	Control	Across Days	Kruskal-Wallis Test	1.43074	504	0.489012
Constant Light	Active	Across Days	Kruskal-Wallis Test	21.2121	504	2.47654e-05
Constant Light	Active	Day 1 vs Day 5	Dunn‚Äôs Test	N/A	N/A	1.54653e-07
Constant Light	Active	Day 1 vs Day 19	Dunn‚Äôs Test	N/A	N/A	0
Constant Light	Active	Day 5 vs Day 19	Dunn‚Äôs Test	N/A	N/A	2.63838e-06
Stimulus Light	Day 1	Control Group Normality	Shapiro-Wilk Test	N/A	168	0.01
Stimulus Light	Day 1	Active Group Normality	Shapiro-Wilk Test	N/A	168	0.01
Stimulus Light	Day 1	Control vs Active	Ranksum Test	1	336	6.4503e-33
Stimulus Light	Day 5	Control Group Normality	Shapiro-Wilk Test	N/A	168	0.01
Stimulus Light	Day 5	Active Group Normality	Shapiro-Wilk Test	N/A	168	0.1
Stimulus Light	Day 5	Control vs Active	Ranksum Test	1	336	1.38616e-15
Stimulus Light	Day 19	Control Group Normality	Shapiro-Wilk Test	N/A	168	0.01
Stimulus Light	Day 19	Active Group Normality	Shapiro-Wilk Test	N/A	168	0.1
Stimulus Light	Day 19	Control vs Active	Ranksum Test	1	336	2.83869e-06
Stimulus Light	Control	Across Days	Kruskal-Wallis Test	5.40945	504	0.0668889
Stimulus Light	Active	Across Days	Kruskal-Wallis Test	107.457	504	4.63532e-24
Stimulus Light	Active	Day 1 vs Day 5	Dunn‚Äôs Test	N/A	N/A	1.54653e-07
Stimulus Light	Active	Day 1 vs Day 19	Dunn‚Äôs Test	N/A	N/A	0
Stimulus Light	Active	Day 5 vs Day 19	Dunn‚Äôs Test	N/A	N/A	2.63838e-06

### Sheet: Biochemistry Fig 3
Figure 3 A) Cortisol levels											Figure 3 B) CRP levels
	Control intermediate	60 Hz intermidiate	Control long term	60 Hz long term							Control intermediate	60 Hz intermidiate	Control long term	60 Hz long term
Test for normal distribution										Test for normal distribution
D'Agostino & Pearson test										D'Agostino & Pearson test
K2	N too small	N too small	N too small	N too small						K2	N too small	N too small	N too small	N too small
P value										P value
Passed normality test (alpha=0.05)?										Passed normality test (alpha=0.05)?
P value summary										P value summary
Anderson-Darling test										Anderson-Darling test
A2*	N too small	N too small	N too small	N too small						A2*	N too small	N too small	N too small	N too small
P value										P value
Passed normality test (alpha=0.05)?										Passed normality test (alpha=0.05)?
P value summary										P value summary
Shapiro-Wilk test										Shapiro-Wilk test
W	8534	7925	9233	9317						W	7199	9072	8204	8959
P value	2054	895	5517	6045						P value	153	4507	1176	3877
Passed normality test (alpha=0.05)?	Yes	Yes	Yes	Yes						Passed normality test (alpha=0.05)?	No	Yes	Yes	Yes
P value summary	ns	ns	ns	ns						P value summary	*	ns	ns	ns
Kolmogorov-Smirnov test										Kolmogorov-Smirnov test
KS distance	2740	N too small	2115	N too small						KS distance	3667	2331	2438	2280
P value	>0,1000		>0,1000							P value	267	>0,1000	>0,1000	>0,1000
Passed normality test (alpha=0.05)?	Yes		Yes							Passed normality test (alpha=0.05)?	No	Yes	Yes	Yes
P value summary	ns		ns							P value summary	*	ns	ns	ns
Number of values	5	4	5	4						Number of values	5	5	5	5
Compare column means (main column effect)										Number of families	1
										Number of comparisons per family	6
Number of families	1									Alpha	0,05
Number of comparisons per family	6
Alpha	0,05									Dunn's multiple comparisons test	Mean rank diff,	Significant?	Summary	Adjusted P Value
										Control intermediate vs. 60 Hz intermidiate	-1300	No	ns	>0,99	A-B
Tukey's multiple comparisons test	Mean Diff,	95,00% CI of diff,	Below threshold?	Summary	Adjusted P Value					Control intermediate vs. Control long term	-2600	No	ns	>0,99	A-C
										Control intermediate vs. 60 Hz long term	-1300	No	ns	>0,99	A-D
Control intermediate vs. 60 Hz intermidiate	6888	-0,9719 to 2,349	No	ns	6010					60 Hz intermidiate vs. Control long term	-1300	No	ns	>0,99	B-C
Control intermediate vs. Control long term	-4900	-2,014 to 1,034	No	ns	7617					60 Hz intermidiate vs. 60 Hz long term	0	No	ns	>0,99	B-D
Control intermediate vs. 60 Hz long term	6963	-0,9644 to 2,357	No	ns	5931					Control long term vs. 60 Hz long term	1300	No	ns	>0,99	C-D
60 Hz intermidiate vs. Control long term	-1179	-2,839 to 0,4819	No	ns	1963
60 Hz intermidiate vs. 60 Hz long term	7500	-1,696 to 1,711	No	ns	>0,9999					Test details	Mean rank 1	Mean rank 2	Mean rank diff,	n1	n2	Z			DF
Control long term vs. 60 Hz long term	1186	-0,4744 to 2,847	No	ns	1924					Control intermediate vs. 60 Hz intermidiate	9200	10,50	-1300	5	5	3658
										Control intermediate vs. Control long term	9200	11,80	-2600	5	5	7316			25,00
										Control intermediate vs. 60 Hz long term	9200	10,50	-1300	5	5	3658			25,00
Test details	Mean 1	Mean 2	Mean Diff,	SE of diff,	N1	N2	q	DF		60 Hz intermidiate vs. Control long term	10,50	11,80	-1300	5	5	3658			25,00
										60 Hz intermidiate vs. 60 Hz long term	10,50	10,50	0	5	5	0
Control intermediate vs. 60 Hz intermidiate	1216	5273	6888	5428	5	4	1794	10,00		Control long term vs. 60 Hz long term	11,80	10,50	1300	5	5	3658
Control intermediate vs. Control long term	1216	1706	-4900	4981	5	5	1391	10,00
Control intermediate vs. 60 Hz long term	1216	5198	6963	5428	5	4	1814	10,00		Compact letter display
60 Hz intermidiate vs. Control long term	5273	1706	-1179	5428	4	5	3071	10,00		Control long term	A
60 Hz intermidiate vs. 60 Hz long term	5273	5198	7500	5569	4	4	1905	10,00		60 Hz intermidiate	A
Control long term vs. 60 Hz long term	1706	5198	1186	5428	5	4	3091	10,00		60 Hz long term	A
										Control intermediate	A

### Sheet: Tolerability Table 2
The stimulation overall tolerable
Parameter
Table Analyzed	Tolerability (was the stimulation overall tolerable?)
Column A	Sham
vs	vs
Column B	Active
Mann Whitney test
P value	0.5412
Exact or approximate P value?	Gaussian Approximation
P value summary	ns
Are medians signif. different? (P < 0.05)	No
One- or two-tailed P value?	Two-tailed
Sum of ranks in column A,B	40.50 , 64.50
Mann-Whitney U	19.5
I would do the stimulation again
Parameter
Table Analyzed	Tolerability (would you do the stimulation again?)
Column A	Sham
vs	vs
Column B	Active
Mann Whitney test
P value	0.9459
Exact or approximate P value?	Gaussian Approximation
P value summary	ns
Are medians signif. different? (P < 0.05)	No
One- or two-tailed P value?	Two-tailed
Sum of ranks in column A,B	45 , 60
Mann-Whitney U	24
Side effects
Total
Table Analyzed	side effects
Fisher's exact test
P value	1
P value summary	ns
One- or two-sided	Two-sided
Statistically significant? (alpha<0.05)	No
Data analyzed	no side effects	at least 1 side effect	Total
Sham	1	5	6
Active	1	7	8
Total	2	12	14
headache
Table Analyzed	Tolerability (would you do the stimulation again?)
Fisher's exact test
P value	1
P value summary	ns
One- or two-sided	Two-sided
Statistically significant? (alpha<0.05)	No
Data analyzed	headache	no headache	Total
Row 1	1	5	6
Row 2	2	6	8
Total	3	11	14
dry eyes
Table Analyzed	Tolerability (would you do the stimulation again?)
Fisher's exact test
P value	1
P value summary	ns
One- or two-sided	Two-sided
Statistically significant? (alpha<0.05)	No
Data analyzed	dry eyes	no dry eyes	Total
Row 1	2	4	6
Row 2	3	5	8
Total	5	9	14
sleep disturbances
Table Analyzed	side effects
Fisher's exact test
P value	1
P value summary	ns
One- or two-sided	Two-sided
Statistically significant? (alpha<0.05)	No
Data analyzed	sleep disturbances	no sleep disturbances	Total
Sham	1	5	6
Row 2	1	7	8
Total	2	12	14
sleepiness
Table Analyzed	Tolerability (would you do the stimulation again?)
Fisher's exact test
P value	1
P value summary	ns
One- or two-sided	Two-sided
Statistically significant? (alpha<0.05)	No
Data analyzed	sleepiness	no sleepiness	Total
Row 1	4	2	6
Row 2	5	3	8
Total	9	5	14
Drop outs
Table Analyzed	drop outs
Fisher's exact test
P value	0.4725
P value summary	ns
One- or two-sided	Two-sided
Statistically significant? (alpha<0.05)	No
Data analyzed	Stayed	Drop outs	Total
Sham	6	0	6
Active	6	2	8
Total	12	2	14
Blinding
Table Analyzed	Blinding
Fisher's exact test
P value	1
P value summary	ns
One- or two-sided	Two-sided
Statistically significant? (alpha<0.05)	No
Data analyzed	Right guess	Wrong guess	Total
Sham	4	2	6
Active	5	3	8
Total	9	5	14
